# CLEAR-AF: Improved Autofluorescence Subtraction for Multiplexed Tissue Imaging via Polar Transformation and Gaussian Mixture Models

**DOI:** 10.1101/2025.11.22.689928

**Authors:** Alexandre Arnould, Bart De Moor, Frederik De Smet, Francesca Maria Bosisio, Asier Antoranz

## Abstract

Cyclic Multiplexed ImmunoFluorescence (cMIF) can profile dozens to hundreds of proteins at subcellular resolution, offering unprecedented insights into tissue architecture in health and disease. However, measured signals are affected by tissue autofluorescence (AF), which can confound molecular quantifications at the single-cell level. Existing computational strategies to subtract AF are not sensitive nor specific enough and often leave residual background or over subtract weak markers.

To address current limitations, we introduce CLEAR-AF (Coordinate-transformed Local Estimation and Adaptive Removal of AutoFluorescence), a subtraction framework where AF is calibrated for each acquired signal using a reference image. CLEAR-AF maps these intensities into polar coordinates to disentangle AF from true signal, and applies adaptive, distribution-aware thresholding to estimate and remove AF locally.

Across multiple cMIF technologies, CLEAR-AF yields cleaner marker channels with improved specificity, greater sensitivity, and higher reproducibility relative to common AF removal approaches. By delivering more accurate per-cell measurements without workflow changes to acquisition, CLEAR-AF provides a practical, platform-agnostic step towards more reliable spatial proteomics at scale.
