## Supplementary Table 1 for "CLEAR-AF: Improved Autofluorescence Subtraction for Multiplexed Tissue Imaging via Polar Transformation and Gaussian Mixture Models"

### Sheet: Overview
	Supplementary Table 1. Overview of experimental design of the experiment that generated our dataset. From left to right the table contains the cycle number, the channel in which the data was acquired, the antibody that was acquired in that particular cycle-channel and the exposure time (necessary for the NMF method).

### Sheet: MILAN
				Cycle number	Channel name	Antibody name	Exposure time (ms)
				1	Cy5	AF	75
				1	DAPI	AF	50
				1	FITCAF	AF	75
				1	FITC	AF	75
				1	TRITC	AF	150
				2	Cy5	PD1	75
				2	DAPI	DAPI	50
				2	FITCAF	AF	75
				2	FITC	CD4	75
				2	TRITC	CD56	150
				3	Cy5	AF	75
				3	DAPI	DAPI	50
				3	FITCAF	AF	75
				3	FITC	CD31	75
				3	TRITC	CD8	150
				4	Cy5	AF	75
				4	DAPI	DAPI	50
				4	FITCAF	AF	75
				4	FITC	CD20	75
				4	TRITC	CD68	150
				5	Cy5	AF	75
				5	DAPI	DAPI	50
				5	FITCAF	AF	75
				5	FITC	AF	75
				5	TRITC	AF	150
				6	Cy5	CD163	75
				6	DAPI	DAPI	50
				6	FITCAF	AF	75
				6	FITC	SOX2	75
				6	TRITC	MelanA	150
				7	Cy5	AF	75
				7	DAPI	DAPI	50
				7	FITCAF	AF	75
				7	FITC	HLADR	75
				7	TRITC	FOXP3	150
				8	Cy5	AF	75
				8	DAPI	DAPI	50
				8	FITCAF	AF	75
				8	FITC	Ki67	75
				8	TRITC	CD3	150

### Sheet: COMET
				Cycle number	Channel name	Antibody name	Exposure time (ms)
				1	Cy5	AF	400
				1	DAPI	DAPI	25
				1	TRITC	AF	250
				2	Cy5	AF	400
				2	DAPI	DAPI	25
				2	TRITC	AF	250
				3	DAPI	DAPI	25
				4	Cy5	AF	400
				4	DAPI	DAPI	25
				4	TRITC	AF	250
				5	DAPI	DAPI	50
				6	Cy5	AF	400
				6	DAPI	DAPI	25
				6	TRITC	AF	250
				7	DAPI	DAPI	25
				8	Cy5	AF	400
				8	DAPI	DAPI	25
				9	DAPI	DAPI	25
				10	Cy5	TIM3	400
				10	DAPI	DAPI	25
				10	TRITC	CD56	250
				11	DAPI	DAPI	25
				12	Cy5	CD4	400
				12	DAPI	DAPI	25
				12	TRITC	FOXP3	250
				13	DAPI	DAPI	25
				14	Cy5	SOX2	400
				14	DAPI	DAPI	25
				14	TRITC	NGFR	250
				15	DAPI	DAPI	25
				16	Cy5	S100	400
				16	DAPI	DAPI	25
				16	TRITC	SOX10	250
				17	DAPI	DAPI	25
				18	Cy5	CD163	400
				18	DAPI	DAPI	25
				18	TRITC	CD20	250
				19	DAPI	DAPI	25
				20	Cy5	Cd11b	400
				20	DAPI	DAPI	25
				20	TRITC	CD8	250
				21	DAPI	DAPI	25
				22	Cy5	PD1	400
				22	DAPI	DAPI	25
				22	TRITC	CD3	250
				23	DAPI	DAPI	25
				24	Cy5	CD298	400
				24	DAPI	DAPI	25
				24	TRITC	HLADR	250
				25	DAPI	DAPI	25
				26	Cy5	CD69	400
				26	DAPI	DAPI	25
				26	TRITC	GRB7	250
				27	DAPI	DAPI	25
				28	Cy5	OX40	400
				28	DAPI	DAPI	25
				28	TRITC	CD68	250
				29	DAPI	DAPI	25
				30	Cy5	LAG3	400
				30	DAPI	DAPI	25
				30	TRITC	CD31	250
				31	DAPI	DAPI	25
				32	Cy5	PDL1	400
				32	DAPI	DAPI	25
				32	TRITC	KI67	250
				33	DAPI	DAPI	25
				34	Cy5	GNLY	400
				34	DAPI	DAPI	25
				34	TRITC	MelanA	250
				35	DAPI	DAPI	25
				36	Cy5	SOX9	400
				36	DAPI	DAPI	25
				37	DAPI	DAPI	25

### Sheet: AKOYA
				Cycle number	Channel name	Antibody name	Exposure time (ms)
				1	Cy5	AF	150
				1	AF750	AF	150
				1	ATTO550	AF	150
				1	DAPI	DAPI	150
				2	Cy5	TCF4	150
				2	AF750	AF	150
				2	ATTO550	GNLY	150
				2	DAPI	DAPI	150
				3	Cy5	CD56	150
				3	AF750	SOX10	150
				3	ATTO550	AF	150
				3	DAPI	DAPI	150
				4	Cy5	CD68	150
				4	AF750	MITF	150
				4	ATTO550	Perforin	150
				4	DAPI	DAPI	150
				5	Cy5	PD1	150
				5	AF750	PDL1	150
				5	ATTO550	AF	150
				5	DAPI	DAPI	150
				6	Cy5	CD11c	150
				6	AF750	s100a1	150
				6	ATTO550	GranzymeB	150
				6	DAPI	DAPI	150
				7	Cy5	CD4	150
				7	AF750	MelanA	150
				7	ATTO550	NGFR	150
				7	DAPI	DAPI	150
				8	Cy5	CD3e	150
				8	AF750	CD31	150
				8	ATTO550	CASP3	150
				8	DAPI	DAPI	150
				9	Cy5	CD45	150
				9	AF750	AF	150
				9	ATTO550	Ecadherin	150
				9	DAPI	DAPI	150
				10	Cy5	AOP	150
				10	AF750	AF	150
				10	ATTO550	Ki67	150
				10	DAPI	DAPI	150
				11	Cy5	HLADR	150
				11	AF750	AF	150
				11	ATTO550	CD8	150
				11	DAPI	DAPI	150
				12	Cy5	FOXP3	150
				12	AF750	AF	150
				12	ATTO550	AF	150
				12	DAPI	DAPI	150
				13	Cy5	AF	150
				13	AF750	AF	150
				13	ATTO550	AF	150
				13	DAPI	DAPI	150

### Sheet: MACSIMA
				Cycle number	Channel name	Antibody name	Exposure time (ms)
				1	APC	AF	768
				1	DAPI	DAPI	100
				1	FITC	AF	1200
				1	PE	AF	640
				4	APC	TIM3	768
				4	DAPI	DAPI	100
				4	FITC	Galectin9	1200
				4	PE	Sox2	640
				5	APC	AF	768
				5	DAPI	DAPI	100
				5	FITC	AF	1200
				5	PE	AF	640
				6	DAPI	DAPI	100
				6	FITC	NeuN	1200
				7	APC	AF	768
				7	DAPI	AF	100
				7	FITC	DAPI	1200
				7	PE	AF	640
				8	DAPI	DAPI	100
				9	APC	CD68	768
				9	DAPI	AF	100
				9	FITC	DAPI	1200
				9	PE	AF	640
				10	APC	CD209	768
				10	DAPI	DAPI	100
				10	FITC	Bcl2	1200
				10	PE	CD279	640
				11	DAPI	DAPI	100
				11	FITC	AF	1200
				12	APC	CD44	768
				12	DAPI	DAPI	100
				12	FITC	CD8a	1200
				12	PE	FoxP3	640
				13	DAPI	DAPI	100
				13	FITC	AF	1200
				13	PE	AF	640
				14	DAPI	DAPI	100
				14	PE	p35	640
				15	APC	AF	768
				15	DAPI	DAPI	100
				15	PE	AF	640
				16	DAPI	DAPI	100
				16	FITC	CD15_C_VIMC6	1200
				16	PE	CD45_C-5B1	640
				17	APC	AF	768
				17	DAPI	DAPI	100
				17	FITC	AF	1200
				18	APC	CollagenI	768
				18	DAPI	DAPI	100
				18	PE	CD274	640
				19	DAPI	DAPI	100
				19	FITC	-	1200
				19	PE	-	640
				20	APC	Cytokeratin7	768
				20	DAPI	DAPI	100
				20	PE	CD223	640
				21	DAPI	DAPI	100
				21	FITC	AF	1200
				21	PE	AF	640
				22	DAPI	DAPI	100
				22	FITC	PCNA	1200
				22	PE	CD163	640
				23	DAPI	DAPI	100
				23	FITC	AF	1200
				23	PE	AF	640
				24	DAPI	DAPI	100
				24	FITC	CD56	1200
				24	PE	CD11b	640
				25	APC	AF	768
				25	DAPI	DAPI	100
				25	FITC	AF	1200
				26	DAPI	DAPI	100
				26	FITC	CD45RB	1200
				26	PE	CD14	640
				27	APC	AF	768
				27	DAPI	DAPI	100
				27	FITC	AF	1200
				27	PE	AF	640
				28	APC	CD107a	768
				28	DAPI	DAPI	100
				28	FITC	CD3	1200
				29	DAPI	DAPI	100
				29	FITC	AF	1200
				29	PE	AF	640
				30	APC	Cytokeratin14	768
				30	DAPI	DAPI	100
				30	FITC	Ki67	1200
				30	PE	CD4	640
				31	APC	AF	768
				31	DAPI	DAPI	100
				31	PE	AF	640
				32	DAPI	DAPI	100
				32	FITC	CD107b	1200
				32	PE	CD31	640
				33	DAPI	DAPI	100
				33	FITC	AF	1200
				33	PE	AF	640
				34	APC	CD45RA	768
				34	DAPI	DAPI	100
				34	PE	CD38	640
				35	APC	AF	768
				35	DAPI	DAPI	100
				35	PE	AF	640
				36	DAPI	DAPI	100
				36	FITC	CD66	1200
				36	PE	CleavedPARP1	640
				37	DAPI	DAPI	100
				37	FITC	AF	1200
				37	PE	AF	640
				38	APC	MastCellTryptase	768
				38	DAPI	DAPI	100
				38	PE	CD66b	640
				39	APC	AF	768
				39	DAPI	DAPI	100
				39	PE	AF	640
				40	DAPI	DAPI	100
				40	FITC	CD20Cytoplasmic	1200
				40	PE	Podoplanin	640
				41	DAPI	DAPI	100
				41	FITC	AF	1200
				42	APC	CD134	768
				42	DAPI	DAPI	100
				42	PE	CD16	640
				43	DAPI	DAPI	100
				43	FITC	AF	1200
				44	DAPI	DAPI	100
				44	FITC	CD1c	1200
				45	DAPI	DAPI	100
				45	PE	AF	640
				46	DAPI	DAPI	100
				46	FITC	Actin	1200
				47	APC	AF	768
				47	DAPI	DAPI	100
				47	PE	AF	640
				48	DAPI	DAPI	100
				48	PE	CD68	640
				49	DAPI	DAPI	100
				49	PE	AF	640
				50	APC	Cytokeratin20	768
				50	DAPI	DAPI	100
				50	PE	CD79a	640
				51	APC	AF	768
				51	DAPI	DAPI	100
				51	PE	AF	640
				52	DAPI	DAPI	100
				52	PE	CD45RO	640
				53	DAPI	DAPI	100
				53	PE	AF	640
				54	APC	Vimentin	768
				54	DAPI	DAPI	100
				54	PE	CD11c	640
				55	APC	AF	768
				55	DAPI	DAPI	100
				55	PE	AF	640
				56	DAPI	DAPI	100
				56	PE	CD324	640
				57	APC	AF	768
				57	DAPI	DAPI	100
				58	APC	HLAABC	768
				58	DAPI	DAPI	100
				58	PE	CD57	640
				59	APC	AF	768
				59	DAPI	DAPI	100
				59	PE	AF	640
				60	APC	Cytokeratin5	768
				60	DAPI	DAPI	100
				61	DAPI	DAPI	100
				61	FITC	AF	1200
				61	PE	AF	640
				62	APC	Cytokeratin8	768
				62	DAPI	DAPI	100
				62	PE	CD204	640
				63	DAPI	DAPI	100
				63	FITC	AF	1200
				63	PE	AF	640
				64	DAPI	DAPI	100
				64	FITC	MART1	1200
				64	PE	CD138	640
				65	APC	AF	768
				65	DAPI	DAPI	100
				65	FITC	AF	1200
				66	DAPI	DAPI	100
				66	FITC	MelanocytePMEL	1200
				66	PE	Cytokeratin19	640
				67	DAPI	DAPI	100
				67	FITC	AF	1200
				67	PE	AF	640
				68	APC	Cytokeratin	768
				68	DAPI	DAPI	100
				68	FITC	HLADR	1200
				69	APC	AF	768
				69	DAPI	DAPI	100
				69	PE	AF	640
				70	DAPI	DAPI	100
				70	FITC	betaCatenin	1200
				70	PE	betaActin	640
				72	APC	CytokeratinHMW	768
				72	DAPI	DAPI	100
				72	PE	CD326	640
				74	DAPI	DAPI	100
				74	FITC	AF	1200
